# Hexokinase 2 is dispensable for photoreceptor development but is required for survival during aging and outer retinal stress

**DOI:** 10.1101/782607

**Authors:** Eric Weh, Zuzanna Lutrzykowska, Andrew Smith, Heather Hager, Mercy Pawar, Thomas Wubben, Cagri G. Besirli

**Author notes:** Corresponding Author, please direct all correspondence to: Cagri Besirli, 1000 Wall St., Ann Arbor, MI 48105.

## Abstract

Photoreceptor death is the ultimate cause of vision loss in many retinal degenerative conditions. Identifying novel therapeutic avenues for prolonging photoreceptor health and function has the potential to improve vision and quality of life for patients suffering from degenerative retinal disorders. Photoreceptors are metabolically unique among other neurons in that they process the majority of their glucose via aerobic glycolysis. One of the main regulators of aerobic glycolysis is hexokinase 2 (HK2). Beyond its enzymatic function of phosphorylating glucose to glucose-6-phosphate, HK2 has additional non-enzymatic roles, including the regulation of apoptotic signaling via AKT signaling. Determining the role of HK2 in photoreceptor homeostasis may identify novel signaling pathways that can be targeted with neuroprotective agents to boost photoreceptor survival during metabolic stress. Here we show that following experimental retinal detachment, p-AKT is upregulated and HK2 translocates to mitochondria. Inhibition of AKT phosphorylation in 661W photoreceptor-like cells results in translocation of mitochondrial HK2 to the cytoplasm, increased caspase activity, and decreased cell viability. Rod-photoreceptors lacking HK2 upregulate HK1 and appear to develop normally. Interestingly, we found that HK2-deficient photoreceptors are more susceptible to acute nutrient deprivation in the experimental retinal detachment model. Additionally, HK2 appears to be important for preserving photoreceptors during aging. We show that retinal glucose metabolism is largely unchanged after HK2 deletion, suggesting that the non-enzymatic role of HK2 is important for maintaining photoreceptor health. These results suggest that HK2 expression is critical for preserving photoreceptors during acute nutrient stress and aging. More specifically, p-AKT mediated translocation of HK2 to the mitochondrial surface may be critical for protecting photoreceptors from acute and chronic stress.
