## Supplemental Table 1 for "Hexokinase 2 is dispensable for photoreceptor development but is required for survival during aging and outer retinal stress"

### Sheet: qRT-PCR Fold Change and p-Value
Pathway	Gene Name	Gene Abbreviation	Fold Change	P value
Gluconeogenesis	Fructose bisphosphatase 1	Fbp1	0.793499	0.61963
	Fructose bisphosphatase 2	Fbp2	2.93746	0.0456453
	Glucose-6-phosphatase, catalytic	G6pc	0.576278	0.499819
	Glucose 6 phosphatase, catalytic, 3	G6pc3	0.915642	0.426456
Gluconeogenesis/ Tricarboxylic Acid Cycle (TCA) Cycle	Phosphoenolpyruvate carboxykinase 1, cytosolic	Pck1	NA	NA
	Phosphoenolpyruvate carboxykinase 2 (mitochondrial)	Pck2	0.835028	0.173333
	Pyruvate carboxylase	Pcx	0.895063	0.411371
Glycogen Degradation	Amylo-1,6-glucosidase, 4-alpha-glucanotransferase	Agl	0.777059	0.184102
	Liver glycogen phosphorylase	Pygl	1.34611	0.454171
	Muscle glycogen phosphorylase	Pygm	0.862904	0.0737218
	Glucan (1,4-alpha-), branching enzyme 1	Gbe1	0.888776	0.231345
Glycogen Synthesis	Glycogen synthase 1, muscle	Gys1	0.874775	0.0542357
	Glycogen synthase 2	Gys2	0.859863	0.676348
	UDP-glucose pyrophosphorylase 2	Ugp2	0.960501	0.568258
Glycolysis	Aldolase A, fructose-bisphosphate	Aldoa	1.04956	0.511554
	Aldolase B, fructose-bisphosphate	Aldob	0.849544	0.413246
	Aldolase C, fructose-bisphosphate	Aldoc	0.956544	0.686694
	2,3-bisphosphoglycerate mutase	Bpgm	0.869293	0.101671
	Enolase 1, alpha non-neuron	Eno1	1.00172	0.989829
	Enolase 2, gamma neuronal	Eno2	0.963613	0.812894
	Enolase 3, beta muscle	Eno3	0.916349	0.319277
	Galactose mutarotase	Galm	0.770995	0.267249
	Glyceraldehyde-3-phosphate dehydrogenase, spermatoge	Gapdhs	0.781681	0.0915141
	Glucokinase	Gck (Hk4)	0.874997	0.441853
	Glucose phosphate isomerase 1	Gpi1	0.952707	0.383632
	Hexokinase 2	Hk2	0.802063	0.644814
	Hexokinase 3	Hk3	0.884749	0.606635
	Phosphofructokinase, liver, B-type	Pfkl	0.965788	0.77014
	Phosphoglycerate mutase 2	Pgam2	1.74983	0.357749
	Phosphoglycerate kinase 1	Pgk1	0.976323	0.462194
	Phosphoglycerate kinase 2	Pgk2	NA	NA
	Pyruvate kinase liver and red blood cel	Pklr	1.05103	0.882024
	Triosephosphate isomerase 1	Tpi1	0.980551	0.616174
Glycolysis/Glycogen Degradation	Phosphoglucomutase 1	Pgm1	1.64906	0.0491088
	Phosphoglucomutase 2	Pgm2	1.05029	0.502498
	Phosphoglucomutase 3	Pgm3	0.962084	0.724873
Pentose Phosphate Pathway	Glucose-6-phosphate dehydrogenase X-linked	G6pdx	0.913733	0.240683
	Hexose-6-phosphate dehydrogenase (glucose 1-dehydrogenase)	H6pd	0.834825	0.231978
	Phosphoribosyl pyrophosphate synthetase 1	Prps1	0.937127	0.425106
	Phosphoribosyl pyrophosphate synthetase 1-like 1	Prps1l1	2.28586	0.378666
	Phosphoribosyl pyrophosphate synthetase 2	Prps2	0.669758	0.028072
	Ribokinase	Rbks	0.978873	0.853212
	Ribulose-5-phosphate-3-epimerase	Rpe	1.07996	0.425728
	Ribose 5-phosphate isomerase A	Rpia	0.83275	0.0420408
	Transaldolase 1	Taldo1	0.972953	0.756122
	Transketolase	Tkt	1.00389	0.97491
Regulation of Glucose Metabolism	Glycogen synthase kinase 3 alpha	Gsk3a	0.900604	0.496322
	Glycogen synthase kinase 3 beta	Gsk3b	0.788974	0.306411
	Pyruvate dehydrogenase kinase, isoenzyme 1	Pdk1	0.965442	0.571943
	Pyruvate dehydrogenase kinase, isoenzyme 2	Pdk2	0.703035	0.0564815
	Pyruvate dehydrogenase kinase, isoenzyme 3	Pdk3	0.963954	0.658215
	Pyruvate dehydrogenase kinase, isoenzyme 4	Pdk4	0.648096	0.263103
	Pyruvate dehyrogenase phosphatase catalytic subunit 2	Pdp2	1.0927	0.619621
	Pyruvate dehydrogenase phosphatase regulatory subunit	Pdpr	0.78378	0.0973302
	Phosphorylase kinase alpha 1	Phka1	1.01003	0.888411
	Phosphorylase kinase beta	Phkb	0.989112	0.851113
	Phosphorylase kinase gamma 1	Phkg1	0.88722	0.572136
	Phosphorylase kinase, gamma 2 (testis)	Phkg2	1.05607	0.669196
Tricarboxylic Acid Cycle (TCA) Cycle	ATP citrate lyase	Acly	0.828375	0.0362808
	Aconitase 1	Aco1	0.997283	0.988193
	Aconitase 2, mitochondrial	Aco2	0.951102	0.419011
	Citrate synthase	Cs	0.825645	0.0955396
	Dihydrolipoamide S-acetyltransferase (E2 component of pyruvate dehydrogenase complex)	Dlat	1.15687	0.599097
	Dihydrolipoamide dehydrogenase	Dld	0.902037	0.290565
	Dihydrolipoamide S-succinyltransferase (E2 component of 2-oxo-glutarate complex)	Dlst	0.989332	0.912982
	Fumarate hydratase 1	Fh1	0.971706	0.627012
	Isocitrate dehydrogenase 1 (NADP+), soluble	Idh1	0.910639	0.384743
	Isocitrate dehydrogenase 2 (NADP+), mitochondrial	Idh2	1.10352	0.375096
	Isocitrate dehydrogenase 3 (NAD+) alpha	Idh3a	0.919031	0.38954
	Isocitrate dehydrogenase 3 (NAD+) beta	Idh3b	0.920978	0.323481
	Isocitrate dehydrogenase 3 (NAD+), gamma	Idh3g	0.840707	0.0113772
	Malate dehydrogenase 1, NAD (soluble)	Mdh1	0.850527	0.051226
	Malate dehydrogenase 1B, NAD (soluble)	Mdh1b	0.728355	0.117629
	Malate dehydrogenase 2, NAD (mitochondrial)	Mdh2	0.866361	0.0692213
	Oxoglutarate dehydrogenase (lipoamide)	Ogdh	0.794692	0.0749086
	Pyruvate dehydrogenase E1 alpha 1	Pdha1	0.999092	0.989277
	Pyruvate dehydrogenase (lipoamide) beta	Pdhb	1.05497	0.514124
	Succinate dehydrogenase complex, subunit A, flavoprotein (Fp)	Sdha	1.00775	0.938084
	Succinate dehydrogenase complex, subunit B, iron sulfur (Ip	Sdhb	0.812699	0.0205336
	Succinate dehydrogenase complex, subunit C, integral membrane protein	Sdhc	1.01776	0.861808
	Succinate dehydrogenase complex, subunit D, integral membrane protein	Sdhd	1.0685	0.556911
	Succinate-Coenzyme A ligase, ADP-forming, beta subunit	Sucla2	0.898222	0.0949155
	Succinate-CoA ligase, GDP-forming, alpha subunit	Suclg1	1.08933	0.659156
	Succinate-Coenzyme A ligase, GDP-forming, beta subunit	Suclg2	1.04231	0.892252
